# Alternative splicing landscapes in *Arabidopsis thaliana* across tissues and stress conditions highlight major functional differences with animals

**DOI:** 10.1101/2020.11.10.374751

**Authors:** Guiomar Martín, Yamile Márquez, Federica Mantica, Paula Duque, Manuel Irimia

## Abstract

**Background:** Alternative splicing (AS) is a widespread regulatory mechanism in multicellular organisms. Numerous transcriptomic and single-gene studies in plants have investigated AS in response to specific conditions, especially environmental stress, unveiling substantial amounts of intron retention that modulate gene expression. However, a comprehensive study contrasting stress-response and tissue-specific AS patterns and directly comparing them with those of animal models is still missing.

**Results:** We generated a massive resource for *A. thaliana* (*PastDB*; pastdb.crg.eu), comprising AS and gene expression quantifications across tissues, development and environmental conditions, including abiotic and biotic stresses. Harmonized analysis of these datasets revealed that *A. thaliana* shows high levels of AS (similar to fruitflies) and that, compared to animals, disproportionately uses AS for stress responses. We identified core sets of genes regulated specifically by either AS or transcription upon stresses or among tissues, a regulatory specialization that was tightly mirrored by the genomic features of these genes. Unexpectedly, non-intron retention events, including exon skipping, were overrepresented across regulated AS sets in *A. thaliana*, being also largely involved in modulating gene expression through NMD and uORF inclusion.

**Conclusions:** Non-intron retention events have likely been functionally underrated in plants. AS constitutes a distinct regulatory layer controlling gene expression upon internal and external stimuli whose target genes and master regulators are hardwired at the genomic level to specifically undergo post-transcriptional regulation. Given the higher relevance of AS in the response to different stresses when compared to animals, this molecular hardwiring is likely required for a proper environmental response in *A. thaliana*.
