## Supplemental Table 2 for "Alternative splicing landscapes in *Arabidopsis thaliana* across tissues and stress conditions highlight major functional differences with animals"

### Sheet: Supplementary Table 2
	SRA	Name SRA	Name vast-tools	Merge post-vastools (biological replicates)	Extra merge post-vastools (similar sample types)	Name WEBSITE	Reads	Length	Experiment	Study
ABIOTIC_ABA_EXP1	SRR1909019	WT_not treatment 1	Seedlings_2wLD_6h_mock_WT_a	Seedlings_2wLD_6h_mock_WT		WT 6h control	20551329	101, PE	GSE66737	An PWI- and RRM Motif-Containing Protein Is Critical for Pre-mRNA Splicing and ABA Responses in Arabidopsis
	SRR1909020	WT_not treatment 2	Seedlings_2wLD_6h_mock_WT_b				21109240	101, PE	GSE66737	An PWI- and RRM Motif-Containing Protein Is Critical for Pre-mRNA Splicing and ABA Responses in Arabidopsis
	SRR1909021	WT_not treatment 3	Seedlings_2wLD_6h_mock_WT_c				21110088	101, PE	GSE66737	An PWI- and RRM Motif-Containing Protein Is Critical for Pre-mRNA Splicing and ABA Responses in Arabidopsis
	SRR1909022	WT_ABA 1	Seedlings_2wLD_6h_ABA_WT_a	Seedlings_2wLD_6h_ABA_WT		WT 6h 0.1mM ABA	23072134	101, PE	GSE66737	An PWI- and RRM Motif-Containing Protein Is Critical for Pre-mRNA Splicing and ABA Responses in Arabidopsis
	SRR1909023	WT_ABA 2	Seedlings_2wLD_6h_ABA_WT_b				17393819	101, PE	GSE66737	An PWI- and RRM Motif-Containing Protein Is Critical for Pre-mRNA Splicing and ABA Responses in Arabidopsis
	SRR1909024	WT_ABA 3	Seedlings_2wLD_6h_ABA_WT_c				29957270	101, PE	GSE66737	An PWI- and RRM Motif-Containing Protein Is Critical for Pre-mRNA Splicing and ABA Responses in Arabidopsis
ABIOTIC_DROUGHT_EXP2	SRR7160933	Col-0-control-r3	Seedlings_9d_24h_control_WT_c	Seedlings_9d_24h_control_WT		WT 24h mock	18673643	126, PE	GSE114379	Gene expression responses to ABA and to osmotic stress in the pyl112458 379101112 mutant
	SRR7160932	Col-0-control-r2	Seedlings_9d_24h_control_WT_b				19854376	126, PE	GSE114379	Gene expression responses to ABA and to osmotic stress in the pyl112458 379101112 mutant
	SRR7160931	Col-0-control-r1	Seedlings_9d_24h_control_WT_a				18187249	126, PE	GSE114379	Gene expression responses to ABA and to osmotic stress in the pyl112458 379101112 mutant
	SRR7160930	Col-0-osmotic stress-r3	Seedlings_9d_24h_mannitol_WT_c	Seedlings_9d_24h_mannitol_WT		WT 24h 300mM mannitol	19942730	126, PE	GSE114379	Gene expression responses to ABA and to osmotic stress in the pyl112458 379101112 mutant
	SRR7160929	Col-0-osmotic stress-r2	Seedlings_9d_24h_mannitol_WT_b				19041298	126, PE	GSE114379	Gene expression responses to ABA and to osmotic stress in the pyl112458 379101112 mutant
	SRR7160928	Col-0-osmotic stress-r1	Seedlings_9d_24h_mannitol_WT_a				20924237	126, PE	GSE114379	Gene expression responses to ABA and to osmotic stress in the pyl112458 379101112 mutant
ABIOTIC_SALT_EXP3	SRR1184187	WT-0 rep1 and rep2 a	Seedlings_11d_4h_control_WT_a	Seedlings_11d_4h_control_WT			23349414	101, PE	GSE55632	SKIP Confers Salt Tolerance through Controlling Gene Alternative Splicing in Arabidopsis
	SRR1184188	WT-0 rep1 and rep2 b	Seedlings_11d_4h_control_WT_b				22743250	101, PE	GSE55632	SKIP Confers Salt Tolerance through Controlling Gene Alternative Splicing in Arabidopsis
	SRR1184189	WT-S rep1 and rep2 a	Seedlings_11d_4h_NaCl_WT_a	Seedlings_11d_4h_NaCl_WT			23161945	101, PE	GSE55632	SKIP Confers Salt Tolerance through Controlling Gene Alternative Splicing in Arabidopsis
	SRR1184190	WT-S rep1 and rep2 b	Seedlings_11d_4h_NaCl_WT_b				24485256	101, PE	GSE55632	SKIP Confers Salt Tolerance through Controlling Gene Alternative Splicing in Arabidopsis
ABIOTIC_HEAT_EXP4	SRR4033021	Non-stress rep1	Leaves_5wSD_30min_23C_WT_a	Leaves_5wSD_30min_23C_WT		WT 30min 23°C	22042775	101, PE	GSE85653	Genome-wide mapping of the Arabidopsis thaliana heat shock transcription factor A1b binding sites under non-stress and heat stress conditions [RNA-seq]
	SRR4033022	Non-stress rep2	Leaves_5wSD_30min_23C_WT_b				23001506	101, PE	GSE85653	Genome-wide mapping of the Arabidopsis thaliana heat shock transcription factor A1b binding sites under non-stress and heat stress conditions [RNA-seq]
	SRR4033023	Non-stress rep3	Leaves_5wSD_30min_23C_WT_c				32784511	101, PE	GSE85653	Genome-wide mapping of the Arabidopsis thaliana heat shock transcription factor A1b binding sites under non-stress and heat stress conditions [RNA-seq]
	SRR4033018	Heat stress rep1	Leaves_5wSD_30min_37C_WT_a	Leaves_5wSD_30min_37C_WT		WT 30min 37°C	26820309	101, PE	GSE85653	Genome-wide mapping of the Arabidopsis thaliana heat shock transcription factor A1b binding sites under non-stress and heat stress conditions [RNA-seq]
	SRR4033019	Heat stress rep2	Leaves_5wSD_30min_37C_WT_b				26435080	101, PE	GSE85653	Genome-wide mapping of the Arabidopsis thaliana heat shock transcription factor A1b binding sites under non-stress and heat stress conditions [RNA-seq]
	SRR4033020	Heat stress rep3	Leaves_5wSD_30min_37C_WT_c				25565087	101, PE	GSE85653	Genome-wide mapping of the Arabidopsis thaliana heat shock transcription factor A1b binding sites under non-stress and heat stress conditions [RNA-seq]
ABIOTIC_COLD_EXP5	SRR1655104	WT Col control rep 1	Seedlings_9dWL_0h_10C_WT_a	Seedlings_9dWL_0h_10C_WT		WT 10°C 0h	11002187	101, PE	GSE63406	Genome-wide analysis of wild type and gemin2 mutant plants exposed to cold
	SRR1655105	WT Col control rep 2	Seedlings_9dWL_0h_10C_WT_b				8617189	101, PE	GSE63406	Genome-wide analysis of wild type and gemin2 mutant plants exposed to cold
	SRR1655106	WT Col control rep 3	Seedlings_9dWL_0h_10C_WT_c				11032291	101, PE	GSE63406	Genome-wide analysis of wild type and gemin2 mutant plants exposed to cold
	SRR1655116	WT Col 24h rep 1	Seedlings_9dWL_24h_10C_WT_a	Seedlings_9dWL_24h_10C_WT		WT 10°C 24h	10588213	101, PE	GSE63406	Genome-wide analysis of wild type and gemin2 mutant plants exposed to cold
	SRR1655117	WT Col 24h rep 2	Seedlings_9dWL_24h_10C_WT_b				22095019	101, PE	GSE63406	Genome-wide analysis of wild type and gemin2 mutant plants exposed to cold
	SRR1655118	WT Col 24h rep 3	Seedlings_9dWL_24h_10C_WT_c				13332207	101, PE	GSE63406	Genome-wide analysis of wild type and gemin2 mutant plants exposed to cold
BIOTIC_FUNGUS_EXP1	SRR1818387	WT mock rep 1	Leaves_4wLD_14hpi_mock_WT_a	Leaves_4wLD_14hpi_mock_WT		WT 14hPI mock	30108991	100, SE	GSE66290	WRKY33-dependent expression of Arabidopsis genes upon Botrytis cinerea 2100 inoculation
	SRR1818388	WT mock rep 2	Leaves_4wLD_14hpi_mock_WT_b				40910533	100, SE	GSE66290	WRKY33-dependent expression of Arabidopsis genes upon Botrytis cinerea 2100 inoculation
	SRR1818389	WT mock rep 3	Leaves_4wLD_14hpi_mock_WT_c				36715483	100, SE	GSE66290	WRKY33-dependent expression of Arabidopsis genes upon Botrytis cinerea 2100 inoculation
	SRR1818390	WT Bc 14h rep 1	Leaves_4wLD_14hpi_BC_WT_a	Leaves_4wLD_14hpi_BC_WT		WT 14hPI B. cinerea	29844673	100, SE	GSE66290	WRKY33-dependent expression of Arabidopsis genes upon Botrytis cinerea 2100 inoculation
	SRR1818391	WT Bc 14h rep 2	Leaves_4wLD_14hpi_BC_WT_b				28500212	100, SE	GSE66290	WRKY33-dependent expression of Arabidopsis genes upon Botrytis cinerea 2100 inoculation
	SRR1818392	WT Bc 14h rep 3	Leaves_4wLD_14hpi_BC_WT_c				28426902	100, SE	GSE66290	WRKY33-dependent expression of Arabidopsis genes upon Botrytis cinerea 2100 inoculation
BIOTIC_FUNGUS_EXP2	SRR6130333	ATH_24h_n=1	Roots_9d_24hpi_mock_WT_a	Roots_9d_24hpi_mock_WT		WT 24hPI mock	54639321	84, SE	GSE104590	Verticillium dahliae-Arabidopsis interaction causes changes in gene expression profiles and jasmonate levels on different time scales
	SRR6130335	ATH_24h_n=2	Roots_9d_24hpi_mock_WT_b				67937248	84, SE	GSE104590	Verticillium dahliae-Arabidopsis interaction causes changes in gene expression profiles and jasmonate levels on different time scales
	SRR6130337	ATH_24h_n=3	Roots_9d_24hpi_mock_WT_c				73770047	84, SE	GSE104590	Verticillium dahliae-Arabidopsis interaction causes changes in gene expression profiles and jasmonate levels on different time scales
	SRR6130334	ATH+VDA_24h_n=1	Roots_9d_24hpi_VDA_WT_a	Roots_9d_24hpi_VDA_WT		WT 24hPI V. dahliae	65104098	84, SE	GSE104590	Verticillium dahliae-Arabidopsis interaction causes changes in gene expression profiles and jasmonate levels on different time scales
	SRR6130336	ATH+VDA_24h_n=2	Roots_9d_24hpi_VDA_WT_b				63063155	84, SE	GSE104590	Verticillium dahliae-Arabidopsis interaction causes changes in gene expression profiles and jasmonate levels on different time scales
	SRR6130338	ATH+VDA_24h_n=3	Roots_9d_24hpi_VDA_WT_c				72706882	84, SE	GSE104590	Verticillium dahliae-Arabidopsis interaction causes changes in gene expression profiles and jasmonate levels on different time scales
BIOTIC_BACTERIA_EXP3	SRR4048211	wt_0h_1 (RNA-Seq)	Seedlings_12dLD_0hpi_flg22_WT_a	Seedlings_12dLD_0hpi_flg22_WT_A		WT flg22 0hPI	29421272	100, SE	GSE85923	WRKY transcription factors in early MAMP-triggered immunity (RNA-Seq)
	SRR4048223	wt_0h_2 (RNA-Seq)	Seedlings_12dLD_0hpi_flg22_WT_b				30892028	100, SE	GSE85923	WRKY transcription factors in early MAMP-triggered immunity (RNA-Seq)
	SRR4048235	wt_0h_3 (RNA-Seq)	Seedlings_12dLD_0hpi_flg22_WT_c				30566762	100, SE	GSE85923	WRKY transcription factors in early MAMP-triggered immunity (RNA-Seq)
	SRR4048213	wt_2h_1 (RNA-Seq)	Seedlings_12dLD_2hpi_flg22_WT_a	Seedlings_12dLD_2hpi_flg22_WT_A		WT flg22 2hPI	31953286	100, SE	GSE85923	WRKY transcription factors in early MAMP-triggered immunity (RNA-Seq)
	SRR4048225	wt_2h_2 (RNA-Seq)	Seedlings_12dLD_2hpi_flg22_WT_b				42010851	100, SE	GSE85923	WRKY transcription factors in early MAMP-triggered immunity (RNA-Seq)
	SRR4048237	wt_2h_3 (RNA-Seq)	Seedlings_12dLD_2hpi_flg22_WT_c				32854478	100, SE	GSE85923	WRKY transcription factors in early MAMP-triggered immunity (RNA-Seq)
BIOTIC_BACTERIA_EXP4	SRR6356148	col0_mock_1	Seedlings_14dLD_24h_mock_WT_a	Seedlings_14dLD_24h_mock_WT		WT 24hPI mock	35425229	151, PE	GSE107786	The Arabidopsis homolog of human G3BP1 is a key regulator of stomatal and aploplastic immunity
	SRR6356149	col0_mock_2	Seedlings_14dLD_24h_mock_WT_b				48601205	151, PE	GSE107786	The Arabidopsis homolog of human G3BP1 is a key regulator of stomatal and aploplastic immunity
	SRR6356150	col0_mock_3	Seedlings_14dLD_24h_mock_WT_c				70077520	151, PE	GSE107786	The Arabidopsis homolog of human G3BP1 is a key regulator of stomatal and aploplastic immunity
	SRR6356154	col0_hrcC_1	Seedlings_14dLD_24h_PS_WT_a	Seedlings_14dLD_24h_PS_WT		WT 24hPI P. syringae	17530265	151, PE	GSE107786	The Arabidopsis homolog of human G3BP1 is a key regulator of stomatal and aploplastic immunity
	SRR6356155	col0_hrcC_2	Seedlings_14dLD_24h_PS_WT_b				33042937	151, PE	GSE107786	The Arabidopsis homolog of human G3BP1 is a key regulator of stomatal and aploplastic immunity
	SRR6356156	col0_hrcC_3	Seedlings_14dLD_24h_PS_WT_c				70145093	151, PE	GSE107786	The Arabidopsis homolog of human G3BP1 is a key regulator of stomatal and aploplastic immunity
BIOTIC_BACTERIA_EXP5	SRR5675377	col0 - flg treated replicate1	Seedlings_14dLD_30min_flg22_WT_a	Seedlings_14dLD_30min_flg22_WT		WT 30mPI mock	21005326	123, SE	GSE99936	MAPK-triggered chromatin reprogramming by histone deacetylase in plant innate immunity
	SRR5675378	col0 - flg treated replicate2	Seedlings_14dLD_30min_flg22_WT_b				36290274	113, SE	GSE99936	MAPK-triggered chromatin reprogramming by histone deacetylase in plant innate immunity
	SRR5675379	col0 - flg treated replicate3	Seedlings_14dLD_30min_flg22_WT_c				21652688	106, SE	GSE99936	MAPK-triggered chromatin reprogramming by histone deacetylase in plant innate immunity
	SRR5675380	col0 - mock treated replicate1	Seedlings_14dLD_30min_mock_WT_a	Seedlings_14dLD_30min_mock_WT		WT 30mPI flg22	21744525	78, SE	GSE99936	MAPK-triggered chromatin reprogramming by histone deacetylase in plant innate immunity
	SRR5675381	col0 - mock treated replicate2	Seedlings_14dLD_30min_mock_WT_b				19354692	113, SE	GSE99936	MAPK-triggered chromatin reprogramming by histone deacetylase in plant innate immunity
	SRR5675382	col0 - mock treated replicate3	Seedlings_14dLD_30min_mock_WT_c				26204398	105, SE	GSE99936	MAPK-triggered chromatin reprogramming by histone deacetylase in plant innate immunity
TISSUES_EMBRYO	SRR1564472	Col20GC1	Embryo_green_cotyledon_20C_WT_a	Embryo_green_cotyledon_20C_WT		Embryo green cotyledon	47936727	97-78, PE	GSE61061	Dormancy of green-cotyledon Col seeds matured at 20°C vs 15°C
	SRR1564473	Col20GC2	Embryo_green_cotyledon_20C_WT_b				40597089	97-78, PE	GSE61061	Dormancy of green-cotyledon Col seeds matured at 20°C vs 15°C
	SRR1564474	Col20GC3	Embryo_green_cotyledon_20C_WT_c				27189272	97-78, PE	GSE61061	Dormancy of green-cotyledon Col seeds matured at 20°C vs 15°C
TISSUES_EMBRYO	SRR1982451	Wild-type_r1	Embryo_mature_green_cotyledon_LD_WT_a	Embryo_mature_green_cotyledon_LD_WT		Embryo mature green cotyledon	48640170	101, SE	GSE68080	Identification of CLF-regulated transcripts in embryos at the mature-green stage by strand-specific RNA-sequencing in Arabidopsis
	SRR1982452	Wild-type_r2	Embryo_mature_green_cotyledon_LD_WT_b				37291078	101, SE	GSE68080	Identification of CLF-regulated transcripts in embryos at the mature-green stage by strand-specific RNA-sequencing in Arabidopsis
TISSUES_EMBRYO	SRR8054377	Mature green mRNA-seq (biorep 1)	Embryo_mature_green_WT_a	Embryo_mature_green_WT		Embryo mature green	25402161	50, PE	GSE121236	The embryonic transcriptome of Arabidopsis thaliana				Embryo mature green
	SRR8054378	Mature green mRNA-seq (biorep 2)	Embryo_mature_green_WT_b	Embryo_mature_green_WT			27412956	50, PE	GSE121236	The embryonic transcriptome of Arabidopsis thaliana
	SRR8054379	Mature green mRNA-seq (biorep 3)	Embryo_mature_green_WT_c	Embryo_mature_green_WT			27236632	50, PE	GSE121236	The embryonic transcriptome of Arabidopsis thaliana
TISSUES_INFLORESCENCE	SRR7947120	inflorescence_poly(A)+ rep2	Inflorescences_5_6wLD_WT_a	Inflorescences_5_6wLD_WT		Inflorescences 5_6w LD	49145012	150, PE	GSE120709	Global identification of Arabidopsis lncRNAs reveals the regulation of MAF4 by a natural antisense RNA
	SRR7947121	inflorescence_poly(A)+ rep3	Inflorescences_5_6wLD_WT_b				42891524	150, PE	GSE120709	Global identification of Arabidopsis lncRNAs reveals the regulation of MAF4 by a natural antisense RNA
	SRR7947122	inflorescence_poly(A)+ rep4	Inflorescences_5_6wLD_WT_c				50826415	150, PE	GSE120709	Global identification of Arabidopsis lncRNAs reveals the regulation of MAF4 by a natural antisense RNA
TISSUES_INFLORESCENCE	SRR1580560	WT inflorescences replicate 1	Inflorescences_5wLD_WT_a_a	Inflorescences_5wLD_WT_A		Inflorescences 5w LD	48627965	101, SE	GSE61545	Identification of CLF-regulated transcripts using strand-specific RNA-sequencing in Arabidopsis
	SRR1580561	WT inflorescences replicate 2	Inflorescences_5wLD_WT_a_b				63772653	101, SE	GSE61545	Identification of CLF-regulated transcripts using strand-specific RNA-sequencing in Arabidopsis
	SRR1580562	WT inflorescences replicate 3	Inflorescences_5wLD_WT_a_c				57427540	101, SE	GSE61545	Identification of CLF-regulated transcripts using strand-specific RNA-sequencing in Arabidopsis
TISSUES_INFLORESCENCE	SRR5172153	TruSeq Col-0 Rep1	Inflorescences_LD_WT_a_a	Inflorescences_LD_WT_A		Inflorescences LD	67039683	126, PE	GSE93584	A genome-wide transcriptome and translatome analysis of Arabidopsis transposons identifies a unique and conserved genome expression strategy for Ty1/Copia retroelements
	SRR5172154	TruSeq Col-0 Rep2	Inflorescences_LD_WT_a_b				77276922	126, PE	GSE93584	A genome-wide transcriptome and translatome analysis of Arabidopsis transposons identifies a unique and conserved genome expression strategy for Ty1/Copia retroelements
TISSUES_LEAF	SRR8759751	Col0_3891_A: Col-0, rep1	Leaves_35dSD_WT_a	Leaves_35dSD_WT		Leaves 35d SD	21388481	151, PE	GSE128655	Transcriptome changes across Col-0, klu and 35S:KLU
	SRR8759752	Col0_3891_B: Col-0, rep2	Leaves_35dSD_WT_b				23428767	151, PE	GSE128655	Transcriptome changes across Col-0, klu and 35S:KLU
	SRR8759753	Col0_3891_C: Col-0, rep3	Leaves_35dSD_WT_c				21068866	151, PE	GSE128655	Transcriptome changes across Col-0, klu and 35S:KLU
TISSUES_LEAF	SRR1578872	Col-0 ctrl rep1	Rosette_3wHD_WT_a	Rosette_3wHD_WT		Rosettes 3w 12/12	21497045	51, SE	GSE61542	Quantitative trait loci mapping and transcriptome analysis reveal candidate genes regulating the response to ozone in Arabidopsis thaliana
	SRR1578873	Col-0 ctrl rep2	Rosette_3wHD_WT_b				30569391	51, SE	GSE61542	Quantitative trait loci mapping and transcriptome analysis reveal candidate genes regulating the response to ozone in Arabidopsis thaliana
	SRR1578874	Col-0 ctrl rep3	Rosette_3wHD_WT_c				23372619	51, SE	GSE61542	Quantitative trait loci mapping and transcriptome analysis reveal candidate genes regulating the response to ozone in Arabidopsis thaliana
TISSUES_LEAF	SRR2033948	At_mock_R1	Rosette_3wLD_0h_37C_WT_a	Rosette_3wLD_0h_37C_WT		Rosettes 3w LD	9204014	96, SE	GSE69077	Comparative transcriptome analysis in response to heat stress in Arabidopsis thaliana and Arabidopsis lyrata
	SRR2033949	At_mock_R2	Rosette_3wLD_0h_37C_WT_b				40051762	96, SE	GSE69077	Comparative transcriptome analysis in response to heat stress in Arabidopsis thaliana and Arabidopsis lyrata
TISSUES_SEED	SRR8312529	Replicate 1 for wild type (Col-0)	Seeds_12hAI_WT_a	Seeds_12hAI_WT		Seed 12h AI	50342468	50	GSE123656	Compared gene expression during seed germination (12 hai) in the nac25 (KO2) and nac1L (KO1) null mutants and wild-type (Columbia-0) controls using deep sequencing of RNA populations (RNA-seq).
	SRR8312530	Replicate 2 for wild type (Col-0)	Seeds_12hAI_WT_b				45634366	50	GSE123656	Compared gene expression during seed germination (12 hai) in the nac25 (KO2) and nac1L (KO1) null mutants and wild-type (Columbia-0) controls using deep sequencing of RNA populations (RNA-seq).
	SRR8312531	Replicate 3 for wild type (Col-0)	Seeds_12hAI_WT_c				48905426	50	GSE123656	Compared gene expression during seed germination (12 hai) in the nac25 (KO2) and nac1L (KO1) null mutants and wild-type (Columbia-0) controls using deep sequencing of RNA populations (RNA-seq).
TISSUES_SEED	SRR5227394	seed following 1 h of stratification (S) Replicate 1	Seeds_germinating_1hS_a	Seeds_germinating_1hS		Germinating seed 1h S	60634404	60	GSE94457	RNA-seq data over Arabidopsis thaliana germination				Germinating seed 1h S
	SRR5227395	seed following 1 h of stratification (S) Replicate 2	Seeds_germinating_1hS_b				24970025	60	GSE94457	RNA-seq data over Arabidopsis thaliana germination
	SRR5227396	seed following 1 h of stratification (S) Replicate 3	Seeds_germinating_1hS_c				52921854	60	GSE94457	RNA-seq data over Arabidopsis thaliana germination
TISSUES_SEED	SRR5227397	seed following 12 h of stratification (S) Replicate 1	Seeds_germinating_12hS_a	Seeds_germinating_12hS		Germinating seed 12h S	78766915	60	GSE94457	RNA-seq data over Arabidopsis thaliana germination				Germinating seed 12h S
	SRR5227398	seed following 12 h of stratification (S) Replicate 2	Seeds_germinating_12hS_b				78548588	60	GSE94457	RNA-seq data over Arabidopsis thaliana germination
	SRR5227399	seed following 12 h of stratification (S) Replicate 3	Seeds_germinating_12hS_c				87119857	60	GSE94457	RNA-seq data over Arabidopsis thaliana germination
TISSUES_SILIQUE	SRR1580563	WT siliques replicate 1	Siliques_5wLD_WT_a	Siliques_5wLD_WT		Siliques 5w LD	38741858	101	GSE61545	Identification of CLF-regulated transcripts using strand-specific RNA-sequencing in Arabidopsis
	SRR1580564	WT siliques replicate 2	Siliques_5wLD_WT_b				70328199	101	GSE61545	Identification of CLF-regulated transcripts using strand-specific RNA-sequencing in Arabidopsis
	SRR1580565	WT siliques replicate 3	Siliques_5wLD_WT_c				62500047	101	GSE61545	Identification of CLF-regulated transcripts using strand-specific RNA-sequencing in Arabidopsis
TISSUES_SILIQUE	SRR3581708	Arabidopsis thaliana Silique 2 Replicate 1	Siliques_mature_2_WT_a	Siliques_mature_2_WT	Siliques_mature_WT_1	Siliques mature 1	29934960	50		High resolution transcriptomic development map of Arabidopsis thaliana based on RNA-seq
	SRR3581874	Arabidopsis thaliana Silique 2 Replicate 2	Siliques_mature_2_WT_b				36001924	50		High resolution transcriptomic development map of Arabidopsis thaliana based on RNA-seq
	SRR3581711	Arabidopsis thaliana Silique 4 Replicate 1	Siliques_mature_4_WT_a	Siliques_mature_4_WT			28536850	50		High resolution transcriptomic development map of Arabidopsis thaliana based on RNA-seq
	SRR3581877	Arabidopsis thaliana Silique 4 Replicate 2	Siliques_mature_4_WT_b				26095216	50		High resolution transcriptomic development map of Arabidopsis thaliana based on RNA-seq
TISSUES_SILIQUE	SRR3581714	Arabidopsis thaliana Silique 6 Replicate 1	Siliques_mature_6_WT_a	Siliques_mature_6_WT	Siliques_mature_WT_2	Siliques mature 2	28165339	50		High resolution transcriptomic development map of Arabidopsis thaliana based on RNA-seq
	SRR3581880	Arabidopsis thaliana Silique 6 Replicate 2	Siliques_mature_6_WT_b				30613183	50		High resolution transcriptomic development map of Arabidopsis thaliana based on RNA-seq
	SRR3581717	Arabidopsis thaliana Silique 8 Replicate 1	Siliques_mature_8_WT_a	Siliques_mature_8_WT			30873096	50		High resolution transcriptomic development map of Arabidopsis thaliana based on RNA-seq
	SRR3581883	Arabidopsis thaliana Silique 8 Replicate 2	Siliques_mature_8_WT_b				32037525	50		High resolution transcriptomic development map of Arabidopsis thaliana based on RNA-seq
TISSUES_ROOT	SRR7779225	W_1: Col-0_WT_Water_Rep1	Roots_16dLD_WT_a	Roots_16dLD_WT		Roots 16d LD	21422426	50	GSE119382	Transcriptomic study of Arabidopsis roots overexpressing the brassinosteroid receptor BRL3, in control conditions and under severe drought
	SRR7779226	W_2: Col-0_WT_Water_Rep2	Roots_16dLD_WT_b				23633429	50	GSE119382	Transcriptomic study of Arabidopsis roots overexpressing the brassinosteroid receptor BRL3, in control conditions and under severe drought
	SRR7779227	W_3: Col-0_WT_Water_Rep3	Roots_16dLD_WT_c				21187548	50	GSE119382	Transcriptomic study of Arabidopsis roots overexpressing the brassinosteroid receptor BRL3, in control conditions and under severe drought
TISSUES_ROOT	SRR1580554	WT roots replicate 1	Roots_2wLD_WT_a_a	Roots_2wLD_WT_A		Roots 2w LD	22568437	101	GSE61545	Identification of CLF-regulated transcripts using strand-specific RNA-sequencing in Arabidopsis
	SRR1580555	WT roots replicate 2	Roots_2wLD_WT_a_b				56645211	101	GSE61545	Identification of CLF-regulated transcripts using strand-specific RNA-sequencing in Arabidopsis
	SRR1580556	WT roots replicate 3	Roots_2wLD_WT_a_c				65501546	101	GSE61545	Identification of CLF-regulated transcripts using strand-specific RNA-sequencing in Arabidopsis
