## Supplemental Table 6 for "Alternative splicing landscapes in *Arabidopsis thaliana* across tissues and stress conditions highlight major functional differences with animals"

### Sheet: Supplementary Table 6
	SRA	Name SRA	Name vast-tools	Merge post-vastools (biological replicates)	Reads	Length	Experiment	Study
UPF13	SRR584115	NMD_WT_R1	Seedlings_11dWL_WT_a	Seedlings_11dWL_WT	59943321	101	GSE41432	Nonsense-mediated decay of alternative precursor mRNA splicing variants is a major determinant of the eukaryotic steady state transcriptome
	SRR584121	NMD_WT_R2	Seedlings_11dWL_WT_b		48594361	101	GSE41432	Nonsense-mediated decay of alternative precursor mRNA splicing variants is a major determinant of the eukaryotic steady state transcriptome
	SRR584118	NMD_UPF1UPF3_R1	Seedlings_11dWL_upf1upf3_a	Seedlings_11dWL_upf1upf3	56983201	101	GSE41432	Nonsense-mediated decay of alternative precursor mRNA splicing variants is a major determinant of the eukaryotic steady state transcriptome
	SRR584124	NMD_UPF1UPF3_R2	Seedlings_11dWL_upf1upf3_b		51922341	101	GSE41432	Nonsense-mediated decay of alternative precursor mRNA splicing variants is a major determinant of the eukaryotic steady state transcriptome
	SRR584116	NMD_UPF1_R1	Seedlings_11dWL_upf1_a	Seedlings_11dWL_upf1	60577841	101	GSE41432	Nonsense-mediated decay of alternative precursor mRNA splicing variants is a major determinant of the eukaryotic steady state transcriptome
	SRR584122	NMD_UPF1_R2	Seedlings_11dWL_upf1_b		50870221	101	GSE41432	Nonsense-mediated decay of alternative precursor mRNA splicing variants is a major determinant of the eukaryotic steady state transcriptome
	SRR584117	NMD_UPF3_R1	Seedlings_11dWL_upf3_a	Seedlings_11dWL_upf3	53540941	101	GSE41432	Nonsense-mediated decay of alternative precursor mRNA splicing variants is a major determinant of the eukaryotic steady state transcriptome
	SRR584123	NMD_UPF3_R2	Seedlings_11dWL_upf3_b		55415021	101	GSE41432	Nonsense-mediated decay of alternative precursor mRNA splicing variants is a major determinant of the eukaryotic steady state transcriptome
GRP7	SRR5642270	RNA-seq_Col2-LL36-rep1	Rosette_16dHD_LL36_WT_a	Rosette_16dHD_LL36_WT	64493344	101	GSE99615	Identification of differentially expressed genes by RNA-seq in AtGRP7 overexpression and knockdown lines
	SRR5642271	RNA-seq_Col2-LL36-rep2	Rosette_16dHD_LL36_WT_b		65312349	101	GSE99615	Identification of differentially expressed genes by RNA-seq in AtGRP7 overexpression and knockdown lines
	SRR5642272	RNA-seq_Col2-LL36-rep3	Rosette_16dHD_LL36_WT_c		65486234	101	GSE99615	Identification of differentially expressed genes by RNA-seq in AtGRP7 overexpression and knockdown lines
	SRR5642282	RNA-seq_grp7-1 LL36-rep1	Rosette_16dHD_LL36_grp7_a	Rosette_16dHD_LL36_grp7	61418715	101	GSE99615	Identification of differentially expressed genes by RNA-seq in AtGRP7 overexpression and knockdown lines
	SRR5642283	RNA-seq_grp7-1 LL36-rep2	Rosette_16dHD_LL36_grp7_b		66204900	101	GSE99615	Identification of differentially expressed genes by RNA-seq in AtGRP7 overexpression and knockdown lines
	SRR5642284	RNA-seq_grp7-1 LL36-rep3	Rosette_16dHD_LL36_grp7_c		71617404	101	GSE99615	Identification of differentially expressed genes by RNA-seq in AtGRP7 overexpression and knockdown lines
	SRR5642276	RNA-seq_AtGRP7ox-LL36-rep1	Rosette_16dHD_LL36_GRP7OX_a	Rosette_16dHD_LL36_GRP7OX	61805964	101	GSE99615	Identification of differentially expressed genes by RNA-seq in AtGRP7 overexpression and knockdown lines
	SRR5642277	RNA-seq_AtGRP7ox-LL36-rep2	Rosette_16dHD_LL36_GRP7OX_b		70893689	101	GSE99615	Identification of differentially expressed genes by RNA-seq in AtGRP7 overexpression and knockdown lines
	SRR5642278	RNA-seq_AtGRP7ox-LL36-rep3	Rosette_16dHD_LL36_GRP7OX_c		65575814	101	GSE99615	Identification of differentially expressed genes by RNA-seq in AtGRP7 overexpression and knockdown lines
SR45	SRR1283202	sr45-1 replicate 1	Seedlings_10dLD_sr45_a	Seedlings_10dLD_sr45	49752161	51	PRJNA246656	Arabidopsis thaliana strain:Col Transcriptome or Gene expression
	SRR1283203	sr45-1 replicate 2	Seedlings_10dLD_sr45_b		44550747	51	PRJNA246656	Arabidopsis thaliana strain:Col Transcriptome or Gene expression
	SRR1283200	SR45-GFP replicate 1	Seedlings_10dLD_SR45GFP_a	Seedlings_10dLD_SR45GFP	61544860	51	PRJNA246656	Arabidopsis thaliana strain:Col Transcriptome or Gene expression
	SRR1283201	SR45-GFP replicate 2	Seedlings_10dLD_SR45GFP_b		64669282	51	PRJNA246656	Arabidopsis thaliana strain:Col Transcriptome or Gene expression
SCLSC35	SRR5194769	ColA	Seedlings_12dLD_WT_a	Seedlings_12dLD_WT	22618562	paired, 100	GSE93910	Alternative splicing in Col-0 and sc35-scl mutant in Arabidopsis tlianaha
	SRR5194770	ColB	Seedlings_12dLD_WT_b		22722750	paired, 100	GSE93910	Alternative splicing in Col-0 and sc35-scl mutant in Arabidopsis tlianaha
	SRR5194771	ColC	Seedlings_12dLD_WT_c		22578462	paired, 100	GSE93910	Alternative splicing in Col-0 and sc35-scl mutant in Arabidopsis tlianaha
	SRR5194772	sc35-sclA	Seedlings_12dLD_sc35scl_a	Seedlings_12dLD_sc35scl	22247132	paired, 100	GSE93910	Alternative splicing in Col-0 and sc35-scl mutant in Arabidopsis tlianaha
	SRR5194773	sc35-sclB	Seedlings_12dLD_sc35scl_b		22084323	paired, 100	GSE93910	Alternative splicing in Col-0 and sc35-scl mutant in Arabidopsis tlianaha
	SRR5194774	sc35-sclC	Seedlings_12dLD_sc35scl_c		22636432	paired, 100	GSE93910	Alternative splicing in Col-0 and sc35-scl mutant in Arabidopsis tlianaha
LARP1	SRR1020621	WT seedlling at 20°C	Seedlings_21dWL_15min_20C_WT_a		46065345	100	GSE51879	Transcriptomic analysis of WT and larp1 mutant 21 days old seedling at 20°C or following a heat stress (15 min at 38°C)
	SRR1020622	WT seedling at 38°c	Seedlings_21dWL_15min_38C_WT_a		42608526	100	GSE51879	Transcriptomic analysis of WT and larp1 mutant 21 days old seedling at 20°C or following a heat stress (15 min at 38°C)
	SRR1020623	larp1 seedling at 20°C	Seedlings_21dWL_15min_20C_larp1_a		24157167	100	GSE51879	Transcriptomic analysis of WT and larp1 mutant 21 days old seedling at 20°C or following a heat stress (15 min at 38°C)
	SRR1020624	larp1 seedling at 38°C	Seedlings_21dWL_15min_38C_larp1_a		44931541	100	GSE51879	Transcriptomic analysis of WT and larp1 mutant 21 days old seedling at 20°C or following a heat stress (15 min at 38°C)
RBM25	SRR1909019	WT_not treatment 1	Seedlings_2wLD_6h_mock_WT_a	Seedlings_2wLD_6h_mock_WT	20551329	101 paired	GSE66737	An PWI- and RRM Motif-Containing Protein Is Critical for Pre-mRNA Splicing and ABA Responses in Arabidopsis
	SRR1909020	WT_not treatment 2	Seedlings_2wLD_6h_mock_WT_b		21109240	101 paired	GSE66737	An PWI- and RRM Motif-Containing Protein Is Critical for Pre-mRNA Splicing and ABA Responses in Arabidopsis
	SRR1909021	WT_not treatment 3	Seedlings_2wLD_6h_mock_WT_c		21110088	101 paired	GSE66737	An PWI- and RRM Motif-Containing Protein Is Critical for Pre-mRNA Splicing and ABA Responses in Arabidopsis
	SRR1909022	WT_ABA 1	Seedlings_2wLD_6h_ABA_WT_a	Seedlings_2wLD_6h_ABA_WT	23072134	101 paired	GSE66737	An PWI- and RRM Motif-Containing Protein Is Critical for Pre-mRNA Splicing and ABA Responses in Arabidopsis
	SRR1909023	WT_ABA 2	Seedlings_2wLD_6h_ABA_WT_b		17393819	101 paired	GSE66737	An PWI- and RRM Motif-Containing Protein Is Critical for Pre-mRNA Splicing and ABA Responses in Arabidopsis
	SRR1909024	WT_ABA 3	Seedlings_2wLD_6h_ABA_WT_c		29957270	101 paired	GSE66737	An PWI- and RRM Motif-Containing Protein Is Critical for Pre-mRNA Splicing and ABA Responses in Arabidopsis
	SRR1909025	rbm25-1_ not treatment 1	Seedlings_2wLD_6h_mock_rbm25_a	Seedlings_2wLD_6h_mock_rbm25	18980687	101 paired	GSE66737	An PWI- and RRM Motif-Containing Protein Is Critical for Pre-mRNA Splicing and ABA Responses in Arabidopsis
	SRR1909026	rbm25-1_ not treatment 2	Seedlings_2wLD_6h_mock_rbm25_b		18015713	101 paired	GSE66737	An PWI- and RRM Motif-Containing Protein Is Critical for Pre-mRNA Splicing and ABA Responses in Arabidopsis
	SRR1909027	rbm25-1_ not treatment 3	Seedlings_2wLD_6h_mock_rbm25_c		17998985	101 paired	GSE66737	An PWI- and RRM Motif-Containing Protein Is Critical for Pre-mRNA Splicing and ABA Responses in Arabidopsis
	SRR1909028	rbm25-1_ ABA 1	Seedlings_2wLD_6h_ABA_rbm25_a	Seedlings_2wLD_6h_ABA_rbm25	21879445	101 paired	GSE66737	An PWI- and RRM Motif-Containing Protein Is Critical for Pre-mRNA Splicing and ABA Responses in Arabidopsis
	SRR1909029	rbm25-1_ ABA 2	Seedlings_2wLD_6h_ABA_rbm25_b		19397878	101 paired	GSE66737	An PWI- and RRM Motif-Containing Protein Is Critical for Pre-mRNA Splicing and ABA Responses in Arabidopsis
	SRR1909030	rbm25-1_ ABA 3	Seedlings_2wLD_6h_ABA_rbm25_c		19616591	101 paired	GSE66737	An PWI- and RRM Motif-Containing Protein Is Critical for Pre-mRNA Splicing and ABA Responses in Arabidopsis
LUC7	SRR5526776	WT_seedlings_rep1	Seedlings_7dWL_WT_a	Seedlings_7dWL_WT	25470052	101	GSE98779	LUC7 is an U1snRNP component that plays a role in alternative splicing and terminal introns removal in plants
	SRR5526777	WT_seedlings_rep2	Seedlings_7dWL_WT_b		27635694	101	GSE98779	LUC7 is an U1snRNP component that plays a role in alternative splicing and terminal introns removal in plants
	SRR5526778	WT_seedlings_rep3	Seedlings_7dWL_WT_c		26774125	101	GSE98779	LUC7 is an U1snRNP component that plays a role in alternative splicing and terminal introns removal in plants
	SRR5526779	luc7_seedlings_rep1	Seedlings_7dWL_luc7_a	Seedlings_7dWL_luc7	24819136	101	GSE98779	LUC7 is an U1snRNP component that plays a role in alternative splicing and terminal introns removal in plants
	SRR5526780	luc7_seedlings_rep2	Seedlings_7dWL_luc7_b		22059667	101	GSE98779	LUC7 is an U1snRNP component that plays a role in alternative splicing and terminal introns removal in plants
	SRR5526781	luc7_seedlings_rep3	Seedlings_7dWL_luc7_c		23153913	101	GSE98779	LUC7 is an U1snRNP component that plays a role in alternative splicing and terminal introns removal in plants
GEMIN2	SRR1655104	WT Col control rep 1	Seedlings_9dWL_0h_10C_WT_a	Seedlings_9dWL_0h_10C_WT	11002187	101 paired	GSE63406	Genome-wide analysis of wild type and gemin2 mutant plants exposed to cold
	SRR1655105	WT Col control rep 2	Seedlings_9dWL_0h_10C_WT_b		8617189	101 paired	GSE63406	Genome-wide analysis of wild type and gemin2 mutant plants exposed to cold
	SRR1655106	WT Col control rep 3	Seedlings_9dWL_0h_10C_WT_c		11032291	101 paired	GSE63406	Genome-wide analysis of wild type and gemin2 mutant plants exposed to cold
	SRR1655107	gemin2 mutant control rep 1	Seedlings_9dWL_0h_10C_gemin2_a	Seedlings_9dWL_0h_10C_gemin2	15099941	101 paired	GSE63406	Genome-wide analysis of wild type and gemin2 mutant plants exposed to cold
	SRR1655108	gemin2 mutant control rep 2	Seedlings_9dWL_0h_10C_gemin2_b		16069796	101 paired	GSE63406	Genome-wide analysis of wild type and gemin2 mutant plants exposed to cold
	SRR1655109	gemin2 mutant control rep 3	Seedlings_9dWL_0h_10C_gemin2_c		17433557	101 paired	GSE63406	Genome-wide analysis of wild type and gemin2 mutant plants exposed to cold
	SRR1655110	WT Col 1h rep 1	Seedlings_9dWL_1h_10C_WT_a	Seedlings_9dWL_1h_10C_WT	12717709	101 paired	GSE63406	Genome-wide analysis of wild type and gemin2 mutant plants exposed to cold
	SRR1655111	WT Col 1h rep 2	Seedlings_9dWL_1h_10C_WT_b		19796571	101 paired	GSE63406	Genome-wide analysis of wild type and gemin2 mutant plants exposed to cold
	SRR1655112	WT Col 1h rep 3	Seedlings_9dWL_1h_10C_WT_c		19580856	101 paired	GSE63406	Genome-wide analysis of wild type and gemin2 mutant plants exposed to cold
	SRR1655113	gemin2 mutant 1h rep 1	Seedlings_9dWL_1h_10C_gemin2_a	Seedlings_9dWL_1h_10C_gemin2	28227307	101 paired	GSE63406	Genome-wide analysis of wild type and gemin2 mutant plants exposed to cold
	SRR1655114	gemin2 mutant 1h rep 2	Seedlings_9dWL_1h_10C_gemin2_b		17686789	101 paired	GSE63406	Genome-wide analysis of wild type and gemin2 mutant plants exposed to cold
	SRR1655115	gemin2 mutant 1h rep 3	Seedlings_9dWL_1h_10C_gemin2_c		17724834	101 paired	GSE63406	Genome-wide analysis of wild type and gemin2 mutant plants exposed to cold
	SRR1655116	WT Col 24h rep 1	Seedlings_9dWL_24h_10C_WT_a	Seedlings_9dWL_24h_10C_WT	10588213	101 paired	GSE63406	Genome-wide analysis of wild type and gemin2 mutant plants exposed to cold
	SRR1655117	WT Col 24h rep 2	Seedlings_9dWL_24h_10C_WT_b		22095019	101 paired	GSE63406	Genome-wide analysis of wild type and gemin2 mutant plants exposed to cold
	SRR1655118	WT Col 24h rep 3	Seedlings_9dWL_24h_10C_WT_c		13332207	101 paired	GSE63406	Genome-wide analysis of wild type and gemin2 mutant plants exposed to cold
	SRR1655119	gemin2 mutant 24h rep 1	Seedlings_9dWL_24h_10C_gemin2_a	Seedlings_9dWL_24h_10C_gemin2	11025989	101 paired	GSE63406	Genome-wide analysis of wild type and gemin2 mutant plants exposed to cold
	SRR1655120	gemin2 mutant 24h rep 2	Seedlings_9dWL_24h_10C_gemin2_b		14326012	101 paired	GSE63406	Genome-wide analysis of wild type and gemin2 mutant plants exposed to cold
	SRR1655121	gemin2 mutant 24h rep 3	Seedlings_9dWL_24h_10C_gemin2_c		15618870	101 paired	GSE63406	Genome-wide analysis of wild type and gemin2 mutant plants exposed to cold
LSM8	SRR8422200	Col_4_A	Seedlings_13d_24h_4C_WT_a	Seedlings_13d_24h_4C_WT	27339610	74, paired	GSE124812	RNAseq for finding splicing events in Arabidopsis prefoldin and lsm8 mutants in different environmental conditions
	SRR8422201	Col_4_B	Seedlings_13d_24h_4C_WT_b		34528439	74, paired	GSE124812	RNAseq for finding splicing events in Arabidopsis prefoldin and lsm8 mutants in different environmental conditions
	SRR8422202	Col_4_C	Seedlings_13d_24h_4C_WT_c		26800455	74, paired	GSE124812	RNAseq for finding splicing events in Arabidopsis prefoldin and lsm8 mutants in different environmental conditions
	SRR8422203	Col_20_A	Seedlings_14d_20C_WT_a	Seedlings_14d_20C_WT	22389254	74, paired	GSE124812	RNAseq for finding splicing events in Arabidopsis prefoldin and lsm8 mutants in different environmental conditions
	SRR8422204	Col_20_B	Seedlings_14d_20C_WT_b		29239392	74, paired	GSE124812	RNAseq for finding splicing events in Arabidopsis prefoldin and lsm8 mutants in different environmental conditions
	SRR8422205	Col_20_C	Seedlings_14d_20C_WT_c		32156102	74, paired	GSE124812	RNAseq for finding splicing events in Arabidopsis prefoldin and lsm8 mutants in different environmental conditions
	SRR8422206	Col_NaCl_A	Seedlings_14d_20C_NaCl_WT_a	Seedlings_14d_20C_NaCl_WT	30750931	74, paired	GSE124812	RNAseq for finding splicing events in Arabidopsis prefoldin and lsm8 mutants in different environmental conditions
	SRR8422207	Col_NaCl_B	Seedlings_14d_20C_NaCl_WT_b		29730717	74, paired	GSE124812	RNAseq for finding splicing events in Arabidopsis prefoldin and lsm8 mutants in different environmental conditions
	SRR8422208	Col_NaCl_C	Seedlings_14d_20C_NaCl_WT_c		28720158	74, paired	GSE124812	RNAseq for finding splicing events in Arabidopsis prefoldin and lsm8 mutants in different environmental conditions
	SRR8422219	lsm8_4_A	Seedlings_13d_24h_4C_lsm8_a	Seedlings_13d_24h_4C_lsm8	19389921	74, paired	GSE124812	RNAseq for finding splicing events in Arabidopsis prefoldin and lsm8 mutants in different environmental conditions
	SRR8422220	lsm8_4_B	Seedlings_13d_24h_4C_lsm8_b		26546806	74, paired	GSE124812	RNAseq for finding splicing events in Arabidopsis prefoldin and lsm8 mutants in different environmental conditions
	SRR8422221	lsm8_4_C	Seedlings_13d_24h_4C_lsm8_c		33049510	74, paired	GSE124812	RNAseq for finding splicing events in Arabidopsis prefoldin and lsm8 mutants in different environmental conditions
	SRR8422222	lsm8_20_A	Seedlings_14d_20C_lsm8_a	Seedlings_14d_20C_lsm8	21203491	74, paired	GSE124812	RNAseq for finding splicing events in Arabidopsis prefoldin and lsm8 mutants in different environmental conditions
	SRR8422223	lsm8_20_B	Seedlings_14d_20C_lsm8_b		24765828	74, paired	GSE124812	RNAseq for finding splicing events in Arabidopsis prefoldin and lsm8 mutants in different environmental conditions
	SRR8422224	lsm8_20_C	Seedlings_14d_20C_lsm8_c		21102168	74, paired	GSE124812	RNAseq for finding splicing events in Arabidopsis prefoldin and lsm8 mutants in different environmental conditions
	SRR8422225	lsm8_NaCl_A	Seedlings_14d_20C_NaCl_lsm8_a	Seedlings_14d_20C_NaCl_lsm8	25341237	74, paired	GSE124812	RNAseq for finding splicing events in Arabidopsis prefoldin and lsm8 mutants in different environmental conditions
	SRR8422226	lsm8_NaCl_B	Seedlings_14d_20C_NaCl_lsm8_b		27584241	74, paired	GSE124812	RNAseq for finding splicing events in Arabidopsis prefoldin and lsm8 mutants in different environmental conditions
	SRR8422227	lsm8_NaCl_C	Seedlings_14d_20C_NaCl_lsm8_c		24133599	74, paired	GSE124812	RNAseq for finding splicing events in Arabidopsis prefoldin and lsm8 mutants in different environmental conditions
