## Supplemental Table 7 for "Alternative splicing landscapes in *Arabidopsis thaliana* across tissues and stress conditions highlight major functional differences with animals"

### Sheet: ES
CORE	RBP_Exp	N_events (total)	UP_in_Exp	DOWN_in_Exp	UP-UP	DOWN-DOWN	UP-DOWN	DOWN-UP	% same direction	P-val (raw)	P-val (corr)	N_events (core_UP)	% changing (core_UP)	N_events (core_DOWN)	% changing (core_DOWN)	N_events (AS_NR)	% changing (AS_NR)
ABIOTIC	upf13	69009	162	168	3	27	1	12	69.77	0.013718	0.740782	8	50	80	48.75	18	5.56
ABIOTIC	upf1	71968	100	57	1	11	2	17	38.71	0.281041	1	8	37.5	83	33.73	18	5.56
ABIOTIC	upf3	71809	59	54	1	9	1	10	47.62	1	1	8	25	83	22.89	18	5.56
ABIOTIC	grp7	71776	9	14	0	0	1	2	0	0.25	1	9	11.11	84	2.38	19	0
ABIOTIC	grp7 (OX)	71777	61	104	4	21	0	3	89.29	2.7e-05	0.001482	9	44.44	84	28.57	19	0
ABIOTIC	sr45 (OX)	63361	45	38	0	0	0	2	0	0.5	1	6	0	56	3.57	17	0
ABIOTIC	sc35-scl	67038	168	50	1	4	2	16	21.74	0.010622	0.573589	9	33.33	68	29.41	18	0
ABIOTIC	lsm8 (4C)	67914	12	213	1	21	1	0	95.65	6e-06	0.000309	9	22.22	74	28.38	18	0
ABIOTIC	lsm8 (20C)	68167	10	292	0	38	1	0	97.44	0	0	8	12.5	79	48.1	19	0
ABIOTIC	lsm8 (20C, NaCl)	71406	26	111	0	14	0	4	77.78	0.030884	1	9	0	81	22.22	19	0
ABIOTIC	larp1 (20C)	58065	35	38	0	5	0	3	62.5	0.726562	1	3	0	50	16	18	0
ABIOTIC	larp1 (38C)	58838	107	70	1	2	1	5	33.33	0.507812	1	5	40	49	14.29	18	0
ABIOTIC	rbm25	67401	14	120	0	22	0	1	95.65	6e-06	0.000309	9	0	66	34.85	19	0
ABIOTIC	rbm25 (ABA)	68405	16	127	0	23	2	1	88.46	8.8e-05	0.004751	9	22.22	77	31.17	19	0
ABIOTIC	luc7	66986	31	202	0	27	1	0	96.43	0	1.2e-05	7	14.29	61	44.26	18	0
ABIOTIC	gemin2 (0h cold)	60227	36	209	0	21	0	0	100	1e-06	5.1e-05	4	0	57	36.84	17	0
ABIOTIC	gemin2 (1h cold)	64690	36	307	0	29	2	0	93.55	0	2.5e-05	6	33.33	62	46.77	18	0
ABIOTIC	gemin2 (24h cold)	61701	30	732	0	33	0	1	97.06	0	0	6	0	56	60.71	17	0
BIOTIC	upf13	68840	162	162	4	3	3	8	38.89	0.480682	1	16	43.75	19	57.89	18	5.56
BIOTIC	upf1	71822	97	56	3	1	2	7	30.77	0.266846	1	16	31.25	19	42.11	18	5.56
BIOTIC	upf3	71546	57	50	2	0	2	2	33.33	0.6875	1	16	25	19	10.53	18	5.56
BIOTIC	grp7	71596	6	17	0	0	3	0	0	0.25	1	17	17.65	19	0	19	0
BIOTIC	grp7 (OX)	71657	58	104	4	4	2	4	57.14	0.790527	1	17	35.29	19	42.11	19	0
BIOTIC	sr45 (OX)	63397	43	38	0	1	2	1	25	0.625	1	12	16.67	15	13.33	17	0
BIOTIC	sc35-scl	66832	164	49	4	3	1	2	70	0.34375	1	14	35.71	18	27.78	18	0
BIOTIC	lsm8 (4C)	67674	12	203	0	9	4	1	64.29	0.42395	1	15	26.67	18	55.56	18	0
BIOTIC	lsm8 (20C)	67794	9	282	0	7	5	0	58.33	0.774414	1	15	33.33	18	38.89	19	0
BIOTIC	lsm8 (20C, NaCl)	71052	22	103	0	2	3	1	33.33	0.6875	1	18	16.67	18	16.67	19	0
BIOTIC	larp1 (20C)	57975	35	38	0	0	0	0	NA	NA	NA	7	0	12	0	18	0
BIOTIC	larp1 (38C)	58733	105	70	1	0	0	4	20	0.375	1	10	10	16	25	18	0
BIOTIC	rbm25	67143	11	118	0	7	2	0	77.78	0.179688	1	16	12.5	17	41.18	19	0
BIOTIC	rbm25 (ABA)	67849	15	122	0	6	3	0	66.67	0.507812	1	16	18.75	18	33.33	19	0
BIOTIC	luc7	67141	31	202	1	4	4	0	55.56	1	1	14	35.71	13	30.77	18	0
BIOTIC	gemin2 (0h cold)	60013	35	210	1	4	2	1	62.5	0.726562	1	10	30	12	41.67	17	0
BIOTIC	gemin2 (1h cold)	64536	35	305	0	5	3	1	55.56	1	1	13	23.08	14	42.86	18	0
BIOTIC	gemin2 (24h cold)	61552	29	729	0	5	3	1	55.56	1	1	11	27.27	14	42.86	17	0
TISSUES	upf13	62671	135	138	6	3	1	2	75	0.145996	1	21	33.33	21	23.81	18	5.56
TISSUES	upf1	63955	90	45	5	2	0	3	70	0.34375	1	21	23.81	23	21.74	18	5.56
TISSUES	upf3	63899	46	40	5	1	1	1	75	0.289062	1	21	28.57	23	8.7	18	5.56
TISSUES	grp7	63998	5	8	0	1	2	1	25	0.625	1	22	9.09	23	8.7	19	0
TISSUES	grp7 (OX)	64029	40	80	3	0	0	1	75	0.625	1	22	13.64	23	4.35	19	0
TISSUES	sr45 (OX)	59033	34	33	2	1	2	1	50	1	1	17	23.53	12	16.67	17	0
TISSUES	sc35-scl	61440	130	39	6	1	2	2	63.64	0.548828	1	20	40	20	15	18	0
TISSUES	lsm8 (4C)	62286	11	164	2	5	2	0	77.78	0.179688	1	22	18.18	21	23.81	18	0
TISSUES	lsm8 (20C)	62493	8	224	1	5	2	0	75	0.289062	1	21	14.29	23	21.74	19	0
TISSUES	lsm8 (20C, NaCl)	63808	21	72	3	0	0	0	100	0.25	1	22	13.64	23	0	19	0
TISSUES	larp1 (20C)	55064	27	35	2	0	0	1	66.67	1	1	13	15.38	9	11.11	18	0
TISSUES	larp1 (38C)	55789	94	62	6	0	1	1	75	0.289062	1	19	36.84	11	9.09	18	0
TISSUES	rbm25	61765	7	94	0	0	3	0	0	0.25	1	21	14.29	14	0	19	0
TISSUES	rbm25 (ABA)	62368	12	99	0	1	4	0	20	0.375	1	22	18.18	17	5.88	19	0
TISSUES	luc7	60990	25	169	0	2	1	0	66.67	1	1	20	5	21	9.52	18	0
TISSUES	gemin2 (0h cold)	56511	31	190	3	2	5	1	45.45	1	1	15	53.33	17	17.65	17	0
TISSUES	gemin2 (1h cold)	59907	32	264	5	3	4	1	61.54	0.581055	1	16	56.25	15	26.67	18	0
TISSUES	gemin2 (24h cold)	57647	24	672	1	6	3	1	63.64	0.548828	1	15	26.67	14	50	17	0

### Sheet: IR
CORE	RBP_Exp	N_events (total)	UP_in_Exp	DOWN_in_Exp	UP-UP	DOWN-DOWN	UP-DOWN	DOWN-UP	% same direction	P-val (raw)	P-val (corr)	N_events (core_UP)	% changing (core_UP)	N_events (core_DOWN)	% changing (core_DOWN)	N_events (AS_NR)	% changing (AS_NR)
ABIOTIC	upf13	80015	520	218	9	18	7	1	77.14	0.001878	0.101424	62	25.81	36	52.78	191	5.76
ABIOTIC	upf1	84699	299	87	4	1	5	11	23.81	0.026604	1	64	14.06	40	30	211	2.37
ABIOTIC	upf3	84608	168	100	3	3	5	0	54.55	1	1	64	12.5	40	7.5	211	1.42
ABIOTIC	grp7	84393	118	45	2	4	1	3	60	0.753906	1	69	4.35	42	16.67	214	0.93
ABIOTIC	grp7 (OX)	84100	496	89	16	6	1	4	81.48	0.001514	0.081741	70	24.29	41	24.39	210	2.86
ABIOTIC	sr45 (OX)	72157	1103	318	3	4	4	2	53.85	1	1	35	20	25	24	171	14.62
ABIOTIC	sc35-scl	78022	297	169	8	3	3	8	50	1	1	56	19.64	32	34.38	195	1.54
ABIOTIC	lsm8 (4C)	79271	2310	50	28	5	1	6	82.5	4.2e-05	0.002283	61	47.54	34	32.35	200	20
ABIOTIC	lsm8 (20C)	78979	1855	54	30	6	1	2	92.31	0	2e-06	56	55.36	27	29.63	194	15.46
ABIOTIC	lsm8 (20C, NaCl)	83549	1912	15	26	2	1	8	75.68	0.002563	0.138413	62	43.55	39	25.64	212	13.21
ABIOTIC	larp1 (20C)	67217	140	153	3	4	2	1	70	0.34375	1	34	14.71	20	25	168	1.19
ABIOTIC	larp1 (38C)	68015	267	193	1	0	3	0	25	0.625	1	43	9.3	21	0	182	3.85
ABIOTIC	rbm25	78984	108	52	5	7	3	0	80	0.035156	1	56	14.29	32	21.88	202	0.5
ABIOTIC	rbm25 (ABA)	80053	150	49	7	7	5	0	73.68	0.063568	1	53	22.64	32	21.88	205	0.49
ABIOTIC	luc7	75480	331	207	5	8	5	2	65	0.263176	1	43	23.26	24	41.67	150	6
ABIOTIC	gemin2 (0h cold)	69122	300	144	13	8	1	0	95.45	1.1e-05	0.000592	47	29.79	21	38.1	152	3.95
ABIOTIC	gemin2 (1h cold)	73891	764	129	15	10	0	0	100	0	3e-06	47	31.91	23	43.48	163	8.59
ABIOTIC	gemin2 (24h cold)	70783	1512	107	15	8	4	3	76.67	0.005223	0.282035	43	44.19	20	55	148	14.86
BIOTIC	upf13	79622	517	202	15	17	7	7	69.57	0.011352	0.612986	58	37.93	88	27.27	191	5.76
BIOTIC	upf1	84183	277	74	4	1	3	17	20	0.004077	0.220175	65	10.77	99	18.18	211	2.37
BIOTIC	upf3	83960	160	84	5	5	2	5	58.82	0.629059	1	63	11.11	99	10.1	211	1.42
BIOTIC	grp7	83911	105	40	1	1	0	5	28.57	0.453125	1	64	1.56	102	5.88	214	0.93
BIOTIC	grp7 (OX)	83712	443	88	11	7	1	8	66.67	0.122078	1	65	18.46	102	14.71	210	2.86
BIOTIC	sr45 (OX)	71995	1087	309	7	5	3	8	52.17	1	1	37	27.03	61	21.31	171	14.62
BIOTIC	sc35-scl	77473	279	155	5	4	2	14	36	0.229523	1	49	14.29	84	21.43	195	1.54
BIOTIC	lsm8 (4C)	78616	2189	46	19	3	1	20	51.16	1	1	53	37.74	78	29.49	200	20
BIOTIC	lsm8 (20C)	78284	1781	52	14	4	0	19	48.65	1	1	50	28	75	30.67	194	15.46
BIOTIC	lsm8 (20C, NaCl)	82768	1832	12	20	0	2	26	41.67	0.312327	1	60	36.67	92	28.26	212	13.21
BIOTIC	larp1 (20C)	66857	132	150	2	6	2	4	57.14	0.790527	1	35	11.43	55	18.18	168	1.19
BIOTIC	larp1 (38C)	67621	265	189	0	5	1	1	71.43	0.453125	1	39	2.56	70	8.57	182	3.85
BIOTIC	rbm25	78217	100	43	3	5	0	2	80	0.109375	1	54	5.56	84	8.33	202	0.5
BIOTIC	rbm25 (ABA)	78920	139	45	3	3	1	2	66.67	0.507812	1	56	7.14	82	6.1	205	0.49
BIOTIC	luc7	75384	325	189	3	6	5	7	42.86	0.663624	1	47	17.02	70	18.57	150	6
BIOTIC	gemin2 (0h cold)	68487	283	131	2	8	3	4	58.82	0.629059	1	31	16.13	62	19.35	152	3.95
BIOTIC	gemin2 (1h cold)	73356	734	122	4	12	2	5	69.57	0.09314	1	37	16.22	67	25.37	163	8.59
BIOTIC	gemin2 (24h cold)	70274	1472	104	7	10	1	11	58.62	0.458258	1	34	23.53	64	32.81	148	14.86
TISSUES	upf13	71411	381	110	25	5	8	5	69.77	0.013718	0.740782	118	27.97	27	37.04	191	5.76
TISSUES	upf1	73767	169	40	13	1	1	7	63.64	0.286279	1	122	11.48	30	26.67	211	2.37
TISSUES	upf3	73792	86	41	6	1	1	2	70	0.34375	1	124	5.65	31	9.68	211	1.42
TISSUES	grp7	73808	46	17	2	2	1	1	66.67	0.6875	1	119	2.52	32	9.38	214	0.93
TISSUES	grp7 (OX)	73584	309	35	12	1	3	3	68.42	0.167069	1	124	12.1	32	12.5	210	2.86
TISSUES	sr45 (OX)	66194	927	239	5	1	1	3	60	0.753906	1	90	6.67	24	16.67	171	14.62
TISSUES	sc35-scl	70255	189	91	7	0	4	8	36.84	0.359283	1	111	9.91	28	28.57	195	1.54
TISSUES	lsm8 (4C)	71510	1729	32	15	4	2	6	70.37	0.052239	1	109	15.6	26	38.46	200	20
TISSUES	lsm8 (20C)	71405	1432	34	10	3	3	3	68.42	0.167069	1	103	12.62	25	24	194	15.46
TISSUES	lsm8 (20C, NaCl)	73230	1337	6	14	1	0	8	65.22	0.21004	1	120	11.67	28	32.14	212	13.21
TISSUES	larp1 (20C)	62774	104	121	7	0	3	2	58.33	0.774414	1	97	10.31	24	8.33	168	1.19
TISSUES	larp1 (38C)	63538	204	147	2	2	0	1	80	0.375	1	95	2.11	27	11.11	182	3.85
TISSUES	rbm25	70829	83	26	2	3	3	1	55.56	1	1	109	4.59	30	13.33	202	0.5
TISSUES	rbm25 (ABA)	71441	124	25	4	3	1	4	58.33	0.774414	1	111	4.5	28	25	205	0.49
TISSUES	luc7	67434	252	146	3	5	3	3	57.14	0.790527	1	95	6.32	21	38.1	150	6
TISSUES	gemin2 (0h cold)	63584	238	108	7	6	2	1	81.25	0.021271	1	92	9.78	19	36.84	152	3.95
TISSUES	gemin2 (1h cold)	67040	609	95	14	7	2	5	75	0.012541	0.677211	97	16.49	22	54.55	163	8.59
TISSUES	gemin2 (24h cold)	64836	1302	89	13	3	1	2	84.21	0.004425	0.238953	96	14.58	19	26.32	148	14.86

### Sheet: ALTA
CORE	RBP_Exp	N_events (total)	UP_in_Exp	DOWN_in_Exp	UP-UP	DOWN-DOWN	UP-DOWN	DOWN-UP	% same direction	P-val (raw)	P-val (corr)	N_events (core_UP)	% changing (core_UP)	N_events (core_DOWN)	% changing (core_DOWN)	N_events (AS_NR)	% changing (AS_NR)
ABIOTIC	upf13	57430	859	955	26	19	14	9	66.18	0.010338	0.558234	73	54.79	64	43.75	106	15.09
ABIOTIC	upf1	59774	398	437	9	10	15	11	42.22	0.371298	1	78	30.77	65	32.31	108	12.96
ABIOTIC	upf3	59726	304	283	10	5	11	11	40.54	0.324009	1	78	26.92	65	24.62	108	5.56
ABIOTIC	grp7	59785	41	44	1	0	2	0	33.33	1	1	81	3.7	67	0	109	0
ABIOTIC	grp7 (OX)	59743	140	136	11	4	6	2	65.22	0.21004	1	82	20.73	67	8.96	110	1.82
ABIOTIC	sr45 (OX)	48405	166	142	2	4	1	5	50	1	1	36	8.33	34	26.47	95	7.37
ABIOTIC	sc35-scl	55036	272	266	2	2	11	7	18.18	0.004344	0.23455	55	23.64	50	18	102	4.9
ABIOTIC	lsm8 (4C)	55110	150	163	8	5	4	0	76.47	0.049042	1	68	17.65	53	9.43	102	2.94
ABIOTIC	lsm8 (20C)	55191	178	206	8	7	11	3	51.72	1	1	63	30.16	57	17.54	102	1.96
ABIOTIC	lsm8 (20C, NaCl)	59051	148	179	4	3	9	6	31.82	0.1338	1	73	17.81	65	13.85	109	0.92
ABIOTIC	larp1 (20C)	45527	165	188	4	4	6	4	44.44	0.814529	1	33	30.3	28	28.57	88	1.14
ABIOTIC	larp1 (38C)	47020	199	197	2	3	5	4	35.71	0.42395	1	40	17.5	35	20	92	1.09
ABIOTIC	rbm25	56119	121	155	10	7	5	3	68	0.107752	1	65	23.08	59	16.95	107	0
ABIOTIC	rbm25 (ABA)	57186	169	145	5	6	9	7	40.74	0.442068	1	65	21.54	59	22.03	108	0
ABIOTIC	luc7	53546	152	153	5	3	7	8	34.78	0.21004	1	59	20.34	53	20.75	102	1.96
ABIOTIC	gemin2 (0h cold)	47054	196	175	9	11	1	0	95.24	2.1e-05	0.001133	44	22.73	35	31.43	86	2.33
ABIOTIC	gemin2 (1h cold)	51609	162	154	5	4	7	5	42.86	0.663624	1	45	26.67	42	21.43	86	8.14
ABIOTIC	gemin2 (24h cold)	48077	150	139	2	4	6	3	40	0.607239	1	38	21.05	36	19.44	86	2.33
BIOTIC	upf13	57220	858	946	18	19	30	23	41.11	0.113344	1	122	39.34	90	46.67	106	15.09
BIOTIC	upf1	59424	392	437	9	13	25	17	34.38	0.016858	0.910342	127	26.77	96	31.25	108	12.96
BIOTIC	upf3	59299	286	267	12	8	15	14	40.82	0.25287	1	128	21.09	96	22.92	108	5.56
BIOTIC	grp7	59457	42	39	2	1	3	2	37.5	0.726562	1	132	3.79	96	3.12	109	0
BIOTIC	grp7 (OX)	59456	131	128	4	5	18	6	27.27	0.013531	0.730673	132	16.67	95	11.58	110	1.82
BIOTIC	sr45 (OX)	48385	163	139	6	3	9	2	45	0.823803	1	65	23.08	49	10.2	95	7.37
BIOTIC	sc35-scl	54754	265	264	9	14	12	9	52.27	0.880396	1	111	18.92	84	27.38	102	4.9
BIOTIC	lsm8 (4C)	54804	151	163	9	6	7	2	62.5	0.307456	1	110	14.55	80	10	102	2.94
BIOTIC	lsm8 (20C)	54882	171	196	6	11	12	5	50	1	1	108	16.67	79	20.25	102	1.96
BIOTIC	lsm8 (20C, NaCl)	58558	147	171	5	6	9	8	39.29	0.344929	1	125	11.2	89	15.73	109	0.92
BIOTIC	larp1 (20C)	45457	165	187	8	7	7	3	60	0.424356	1	64	23.44	49	20.41	88	1.14
BIOTIC	larp1 (38C)	46891	196	193	5	9	8	8	46.67	0.855536	1	65	20	60	28.33	92	1.09
BIOTIC	rbm25	55649	113	149	6	10	10	5	51.61	1	1	113	14.16	83	18.07	107	0
BIOTIC	rbm25 (ABA)	56500	159	135	12	8	5	3	71.43	0.035698	1	116	14.66	82	13.41	108	0
BIOTIC	luc7	53434	145	148	3	4	6	3	43.75	0.803619	1	98	9.18	76	9.21	102	1.96
BIOTIC	gemin2 (0h cold)	46851	197	177	12	7	5	6	63.33	0.200488	1	62	27.42	53	24.53	86	2.33
BIOTIC	gemin2 (1h cold)	51404	168	151	8	3	4	7	50	1	1	85	14.12	64	15.62	86	8.14
BIOTIC	gemin2 (24h cold)	47974	150	142	1	4	10	6	23.81	0.026604	1	75	14.67	57	17.54	86	2.33
TISSUES	upf13	50262	666	740	14	13	5	6	71.05	0.013853	0.74806	38	50	36	52.78	106	15.09
TISSUES	upf1	51185	303	312	10	8	6	8	56.25	0.596615	1	39	41.03	36	44.44	108	12.96
TISSUES	upf3	51147	202	177	12	5	5	6	60.71	0.344929	1	39	43.59	36	30.56	108	5.56
TISSUES	grp7	51269	15	15	1	3	0	0	100	0.125	1	39	2.56	36	8.33	109	0
TISSUES	grp7 (OX)	51273	81	87	2	5	3	4	50	1	1	39	12.82	36	25	110	1.82
TISSUES	sr45 (OX)	44333	133	122	2	2	1	3	50	1	1	19	15.79	20	25	95	7.37
TISSUES	sc35-scl	48908	172	182	4	8	6	4	54.55	0.831812	1	33	30.3	32	37.5	102	4.9
TISSUES	lsm8 (4C)	49146	109	117	3	1	4	4	33.33	0.387695	1	35	20	33	15.15	102	2.94
TISSUES	lsm8 (20C)	49330	125	146	6	4	5	8	43.48	0.677639	1	35	31.43	33	36.36	102	1.96
TISSUES	lsm8 (20C, NaCl)	50971	91	109	6	3	1	3	69.23	0.266846	1	38	18.42	36	16.67	109	0.92
TISSUES	larp1 (20C)	42408	149	170	2	2	5	2	36.36	0.548828	1	22	31.82	20	20	88	1.14
TISSUES	larp1 (38C)	43688	166	172	0	4	3	1	50	1	1	23	13.04	22	22.73	92	1.09
TISSUES	rbm25	49524	72	99	1	5	2	3	54.55	1	1	32	9.38	30	26.67	107	0
TISSUES	rbm25 (ABA)	50125	112	98	4	2	0	2	75	0.289062	1	37	10.81	33	12.12	108	0
TISSUES	luc7	47275	107	106	3	3	1	3	60	0.753906	1	32	12.5	30	20	102	1.96
TISSUES	gemin2 (0h cold)	43073	164	142	1	4	3	2	50	1	1	24	16.67	23	26.09	86	2.33
TISSUES	gemin2 (1h cold)	46423	134	123	4	4	2	4	57.14	0.790527	1	28	21.43	27	29.63	86	8.14
TISSUES	gemin2 (24h cold)	43845	126	113	2	5	1	1	77.78	0.179688	1	27	11.11	26	23.08	86	2.33

### Sheet: ALTD
CORE	RBP_Exp	N_events (total)	UP_in_Exp	DOWN_in_Exp	UP-UP	DOWN-DOWN	UP-DOWN	DOWN-UP	% same direction	P-val (raw)	P-val (corr)	N_events (core_UP)	% changing (core_UP)	N_events (core_DOWN)	% changing (core_DOWN)	N_events (AS_NR)	% changing (AS_NR)
ABIOTIC	upf13	29942	515	396	9	15	6	9	61.54	0.199591	1	27	55.56	44	54.55	33	15.15
ABIOTIC	upf1	31122	254	192	8	8	7	11	47.06	0.864166	1	30	50	49	38.78	34	2.94
ABIOTIC	upf3	31081	183	144	5	10	5	7	55.56	0.701108	1	28	35.71	49	34.69	34	5.88
ABIOTIC	grp7	31123	28	29	2	2	1	4	44.44	1	1	30	10	51	11.76	34	0
ABIOTIC	grp7 (OX)	31111	138	65	9	9	0	4	81.82	0.004344	0.23455	30	30	51	25.49	34	2.94
ABIOTIC	sr45 (OX)	25343	77	68	0	4	2	1	57.14	1	1	14	14.29	24	20.83	27	0
ABIOTIC	sc35-scl	28802	154	116	4	5	5	5	47.37	1	1	22	40.91	38	26.32	32	6.25
ABIOTIC	lsm8 (4C)	28749	87	90	0	4	0	3	57.14	1	1	23	0	39	17.95	31	0
ABIOTIC	lsm8 (20C)	28891	82	102	0	6	1	1	75	0.289062	1	22	4.55	37	18.92	33	6.06
ABIOTIC	lsm8 (20C, NaCl)	30755	102	76	2	3	1	5	45.45	1	1	29	10.34	48	16.67	34	2.94
ABIOTIC	larp1 (20C)	23902	59	57	1	2	0	3	50	1	1	7	14.29	17	29.41	27	7.41
ABIOTIC	larp1 (38C)	24640	89	85	3	3	1	2	66.67	0.507812	1	12	33.33	22	22.73	28	3.57
ABIOTIC	rbm25	29568	59	61	5	12	0	1	94.44	0.000145	0.007828	24	20.83	41	31.71	33	0
ABIOTIC	rbm25 (ABA)	30007	52	57	0	4	1	6	36.36	0.548828	1	25	4	44	22.73	33	0
ABIOTIC	luc7	28034	87	79	1	4	1	2	62.5	0.726562	1	21	9.52	35	17.14	32	3.12
ABIOTIC	gemin2 (0h cold)	24632	116	97	5	10	0	0	100	6.1e-05	0.003296	18	27.78	30	33.33	29	3.45
ABIOTIC	gemin2 (1h cold)	26967	137	107	1	9	2	4	62.5	0.454498	1	19	15.79	30	43.33	29	0
ABIOTIC	gemin2 (24h cold)	25284	165	108	2	5	2	7	43.75	0.803619	1	20	20	27	44.44	27	3.7
BIOTIC	upf13	29699	518	387	12	7	7	18	43.18	0.451381	1	44	43.18	47	53.19	33	15.15
BIOTIC	upf1	30805	250	181	6	6	5	15	37.5	0.215327	1	44	25	49	42.86	34	2.94
BIOTIC	upf3	30746	183	139	5	3	2	7	47.06	1	1	44	15.91	48	20.83	34	5.88
BIOTIC	grp7	30793	25	26	1	2	2	0	60	1	1	44	6.82	48	4.17	34	0
BIOTIC	grp7 (OX)	30820	133	66	7	4	1	3	73.33	0.118469	1	44	18.18	49	14.29	34	2.94
BIOTIC	sr45 (OX)	25285	76	63	1	0	3	4	12.5	0.070312	1	25	16	24	16.67	27	0
BIOTIC	sc35-scl	28579	152	111	5	4	5	7	42.86	0.663624	1	38	26.32	42	26.19	32	6.25
BIOTIC	lsm8 (4C)	28453	83	86	2	8	2	2	71.43	0.179565	1	40	10	43	23.26	31	0
BIOTIC	lsm8 (20C)	28598	82	101	5	4	3	3	60	0.607239	1	40	20	44	15.91	33	6.06
BIOTIC	lsm8 (20C, NaCl)	30370	93	72	1	2	1	5	33.33	0.507812	1	42	4.76	46	15.22	34	2.94
BIOTIC	larp1 (20C)	23829	59	58	3	3	1	4	54.55	1	1	21	19.05	24	29.17	27	7.41
BIOTIC	larp1 (38C)	24547	89	82	5	5	3	8	47.62	1	1	23	34.78	28	46.43	28	3.57
BIOTIC	rbm25	29170	54	52	1	2	4	5	25	0.145996	1	40	12.5	43	16.28	33	0
BIOTIC	rbm25 (ABA)	29505	45	52	1	2	2	3	37.5	0.726562	1	40	7.5	41	12.2	33	0
BIOTIC	luc7	27854	88	75	5	2	2	2	63.64	0.548828	1	35	20	40	10	32	3.12
BIOTIC	gemin2 (0h cold)	24481	111	93	4	6	5	2	58.82	0.629059	1	27	33.33	35	22.86	29	3.45
BIOTIC	gemin2 (1h cold)	26816	135	107	2	1	3	4	30	0.34375	1	30	16.67	39	12.82	29	0
BIOTIC	gemin2 (24h cold)	25181	166	107	3	4	1	3	63.64	0.548828	1	31	12.9	32	21.88	27	3.7
TISSUES	upf13	26150	406	314	11	5	4	3	69.57	0.09314	1	31	48.39	21	38.1	33	15.15
TISSUES	upf1	26645	181	129	11	4	4	2	71.43	0.078354	1	31	48.39	21	28.57	34	2.94
TISSUES	upf3	26644	121	90	10	4	2	0	87.5	0.004181	0.225769	31	38.71	21	19.05	34	5.88
TISSUES	grp7	26733	11	14	0	2	2	0	50	1	1	31	6.45	21	9.52	34	0
TISSUES	grp7 (OX)	26730	91	42	3	1	2	2	50	1	1	32	15.62	21	14.29	34	2.94
TISSUES	sr45 (OX)	23134	64	55	1	2	2	0	60	1	1	19	15.79	14	14.29	27	0
TISSUES	sc35-scl	25621	100	72	3	1	3	4	36.36	0.548828	1	30	20	19	26.32	32	6.25
TISSUES	lsm8 (4C)	25607	56	66	1	2	4	1	37.5	0.726562	1	30	16.67	19	15.79	31	0
TISSUES	lsm8 (20C)	25794	55	65	1	3	3	1	50	1	1	31	12.9	18	22.22	33	6.06
TISSUES	lsm8 (20C, NaCl)	26572	52	38	3	2	0	0	100	0.0625	1	31	9.68	20	10	34	2.94
TISSUES	larp1 (20C)	22268	50	51	3	1	1	1	66.67	0.6875	1	18	22.22	14	14.29	27	7.41
TISSUES	larp1 (38C)	22936	80	70	3	2	3	4	41.67	0.774414	1	23	26.09	16	37.5	28	3.57
TISSUES	rbm25	25926	32	36	1	2	1	2	50	1	1	29	6.9	18	22.22	33	0
TISSUES	rbm25 (ABA)	26203	32	37	1	2	3	1	42.86	1	1	29	13.79	19	15.79	33	0
TISSUES	luc7	24735	58	51	1	0	0	1	50	1	1	28	3.57	16	6.25	32	3.12
TISSUES	gemin2 (0h cold)	22519	91	77	0	0	3	0	0	0.25	1	19	15.79	13	0	29	3.45
TISSUES	gemin2 (1h cold)	24268	113	77	0	1	3	1	20	0.375	1	21	14.29	16	12.5	29	0
TISSUES	gemin2 (24h cold)	22989	135	87	1	1	3	1	33.33	0.6875	1	22	18.18	18	11.11	27	3.7

### Sheet: All_events
CORE	RBP_Exp	N_events (total)	UP_in_Exp	DOWN_in_Exp	UP-UP	DOWN-DOWN	UP-DOWN	DOWN-UP	% same direction	P-val (raw)	P-val (corr)	N_events (core_UP)	% changing (core_UP)	N_events (core_DOWN)	% changing (core_DOWN)	N_events (AS_NR)	% changing (AS_NR)
ABIOTIC	upf13	236396	2056	1737	47	79	28	31	68.11	1e-06	5.1e-05	170	44.12	224	49.11	348	9.48
ABIOTIC	upf1	247563	1051	773	22	30	29	50	39.69	0.022743	1	180	28.33	237	33.76	371	5.66
ABIOTIC	upf3	247224	714	581	19	27	22	28	47.92	0.759649	1	178	23.03	237	23.21	371	3.23
ABIOTIC	grp7	247077	196	132	5	6	5	9	44	0.690038	1	189	5.29	244	6.15	376	0.53
ABIOTIC	grp7 (OX)	246731	835	394	40	40	7	13	80	0	0	191	24.61	243	21.81	373	2.41
ABIOTIC	sr45 (OX)	209266	1391	566	5	12	7	10	50	1	1	91	13.19	139	15.83	310	10.32
ABIOTIC	sc35-scl	228898	891	601	15	14	21	36	33.72	0.003353	0.181077	142	25.35	188	26.6	347	2.88
ABIOTIC	lsm8 (4C)	231044	2559	516	37	35	6	9	82.76	0	0	161	26.71	200	22	351	12.25
ABIOTIC	lsm8 (20C)	231228	2125	654	38	57	14	6	82.61	0	0	149	34.9	200	31.5	348	9.77
ABIOTIC	lsm8 (20C, NaCl)	244761	2188	381	32	22	11	23	61.36	0.042211	1	173	24.86	233	19.31	374	8.02
ABIOTIC	larp1 (20C)	194711	399	436	8	15	8	11	54.76	0.643969	1	77	20.78	115	22.61	301	1.66
ABIOTIC	larp1 (38C)	198513	662	545	7	8	10	11	41.67	0.405032	1	100	17	127	14.96	320	2.81
ABIOTIC	rbm25	232072	302	388	20	48	8	5	83.95	0	0	154	18.18	198	26.77	361	0.28
ABIOTIC	rbm25 (ABA)	235651	387	378	12	40	17	14	62.65	0.027534	1	152	19.08	212	25.47	365	0.27
ABIOTIC	luc7	224046	601	641	11	42	14	12	67.09	0.003183	0.171883	130	19.23	173	31.21	302	3.97
ABIOTIC	gemin2 (0h cold)	201035	648	625	27	50	2	0	97.47	0	0	113	25.66	143	34.97	284	3.17
ABIOTIC	gemin2 (1h cold)	217157	1099	697	21	52	11	9	78.49	0	2e-06	117	27.35	157	38.85	296	7.09
ABIOTIC	gemin2 (24h cold)	205845	1857	1086	19	50	12	14	72.63	1.2e-05	0.000639	107	28.97	139	46.04	278	8.99
BIOTIC	upf13	235381	2055	1697	49	46	47	56	47.98	0.618971	1	240	40	244	41.8	348	9.48
BIOTIC	upf1	246234	1016	748	22	21	35	56	32.09	4.1e-05	0.00222	252	22.62	263	29.28	371	5.66
BIOTIC	upf3	245551	686	540	24	16	21	28	44.94	0.39657	1	251	17.93	262	16.79	371	3.23
BIOTIC	grp7	245757	178	122	4	4	8	7	34.78	0.21004	1	257	4.67	265	4.15	376	0.53
BIOTIC	grp7 (OX)	245645	765	386	26	20	22	21	51.69	0.832258	1	258	18.6	265	15.47	373	2.41
BIOTIC	sr45 (OX)	209062	1369	549	14	9	17	15	41.82	0.28061	1	139	22.3	149	16.11	310	10.32
BIOTIC	sc35-scl	227638	860	579	23	25	20	32	48	0.764353	1	212	20.28	228	25	347	2.88
BIOTIC	lsm8 (4C)	229547	2435	498	30	26	14	25	58.95	0.100173	1	218	20.18	219	23.29	351	12.25
BIOTIC	lsm8 (20C)	229558	2043	631	25	26	20	27	52.04	0.762036	1	213	21.13	216	24.54	348	9.77
BIOTIC	lsm8 (20C, NaCl)	242748	2094	358	26	10	15	40	39.56	0.058574	1	245	16.73	245	20.41	374	8.02
BIOTIC	larp1 (20C)	194118	391	433	13	16	10	11	58	0.322236	1	127	18.11	140	19.29	301	1.66
BIOTIC	larp1 (38C)	197792	655	534	11	19	12	21	47.62	0.801307	1	137	16.79	174	22.99	320	2.81
BIOTIC	rbm25	230179	278	362	10	24	16	12	54.84	0.525773	1	223	11.66	227	15.86	361	0.28
BIOTIC	rbm25 (ABA)	232774	358	354	16	19	11	8	64.81	0.040224	1	228	11.84	223	12.11	365	0.27
BIOTIC	luc7	223813	589	614	12	16	17	12	49.12	1	1	194	14.95	199	14.07	302	3.97
BIOTIC	gemin2 (0h cold)	199832	626	611	19	25	15	13	61.11	0.076369	1	130	26.15	162	23.46	284	3.17
BIOTIC	gemin2 (1h cold)	216112	1072	685	14	21	12	17	54.69	0.532309	1	165	15.76	184	20.65	296	7.09
BIOTIC	gemin2 (24h cold)	204981	1817	1082	11	23	15	21	48.57	0.904975	1	151	17.22	167	26.35	278	8.99
TISSUES	upf13	210494	1588	1302	56	26	18	16	70.69	1e-05	0.000523	208	35.58	105	40	348	9.48
TISSUES	upf1	215552	743	526	39	15	11	20	63.53	0.016509	0.891476	213	23.47	110	31.82	371	5.66
TISSUES	upf3	215482	455	348	33	11	9	9	70.97	0.001299	0.070146	215	19.53	111	18.02	371	3.23
TISSUES	grp7	215808	77	54	3	8	5	2	61.11	0.480682	1	211	3.79	112	8.93	376	0.53
TISSUES	grp7 (OX)	215616	521	244	20	7	8	10	60	0.232693	1	217	12.9	112	15.18	373	2.41
TISSUES	sr45 (OX)	192694	1158	449	10	6	6	7	55.17	0.711071	1	145	11.03	70	18.57	310	10.32
TISSUES	sc35-scl	206224	591	384	20	10	15	18	47.62	0.801307	1	194	18.04	99	28.28	347	2.88
TISSUES	lsm8 (4C)	208549	1905	379	21	12	12	11	58.93	0.228805	1	196	16.84	99	23.23	351	12.25
TISSUES	lsm8 (20C)	209022	1620	469	18	15	13	12	56.9	0.358143	1	190	16.32	99	27.27	348	9.77
TISSUES	lsm8 (20C, NaCl)	214581	1501	225	26	6	1	11	72.73	0.003658	0.197519	211	12.8	107	15.89	374	8.02
TISSUES	larp1 (20C)	182514	330	377	14	3	9	6	53.12	0.86005	1	150	15.33	67	13.43	301	1.66
TISSUES	larp1 (38C)	185951	544	451	11	8	7	7	57.58	0.48685	1	160	11.25	76	19.74	320	2.81
TISSUES	rbm25	208044	194	255	4	10	9	6	48.28	1	1	191	6.81	92	17.39	361	0.28
TISSUES	rbm25 (ABA)	210137	280	259	9	8	8	7	53.12	0.86005	1	199	8.54	97	15.46	365	0.27
TISSUES	luc7	200434	442	472	7	10	5	7	58.62	0.458258	1	175	6.86	88	19.32	302	3.97
TISSUES	gemin2 (0h cold)	185687	524	517	11	12	13	4	57.5	0.42959	1	150	16	72	22.22	284	3.17
TISSUES	gemin2 (1h cold)	197638	888	559	23	15	11	11	63.33	0.051894	1	162	20.99	80	32.5	296	7.09
TISSUES	gemin2 (24h cold)	189317	1587	961	17	15	8	5	71.11	0.006609	0.356876	160	15.62	77	25.97	278	8.99
